# SARS-CoV-2 variant evolution in the United States: High accumulation of viral mutations over time likely through serial Founder Events and mutational bursts

**DOI:** 10.1101/2021.02.19.431311

**Authors:** Rafail Nikolaos Tasakis, Georgios Samaras, Anna Jamison, Michelle Lee, Alexandra Paulus, Gabrielle Whitehouse, Laurent Verkoczy, F. Nina Papavasiliou, Marilyn Diaz

**Author notes:** These authors contributed equally to this work (Anna Jamison, Michelle Lee, Alexandra Paulus, Gabrielle Whitehouse). Co-corresponding authors, (MD), (LV), (FNP).

## Abstract

Since the first case of COVID-19 in December 2019 in Wuhan, China, SARS-CoV-2 has spread worldwide and within a year has caused 2.29 million deaths globally. With dramatically increasing infection numbers, and the arrival of new variants with increased infectivity, tracking the evolution of its genome is crucial for effectively controlling the pandemic and informing vaccine platform development. Our study explores evolution of SARS-CoV-2 in a representative cohort of sequences covering the entire genome in the United States, through all of 2020 and early 2021. Strikingly, we detected many accumulating Single Nucleotide Variations (SNVs) encoding amino acid changes in the SARS-CoV-2 genome, with a pattern indicative of RNA editing enzymes as major mutators of SARS-CoV-2 genomes. We report three major variants through October of 2020. These revealed 14 key mutations that were found in various combinations among 14 distinct predominant signatures. These signatures likely represent evolutionary lineages of SARS-CoV-2 in the U.S. and reveal clues to its evolution such as a mutational burst in the summer of 2020 likely leading to a homegrown new variant, and a trend towards higher mutational load among viral isolates, but with occasional mutation loss. The last quartile of 2020 revealed a concerning accumulation of mostly novel low frequency replacement mutations in the Spike protein, and a hypermutable glutamine residue near the putative furin cleavage site. Finally, the end of the year data revealed the presence of known variants of concern including B.1.1.7, which has acquired additional Spike mutations. Overall, our results suggest that predominant viral sequences are dynamically evolving over time, with periods of mutational bursts and unabated mutation accumulation. This high level of existing variation, even at low frequencies and especially in the Spike-encoding region may be become problematic when superspreader events, akin to serial Founder Events in evolution, drive these rare mutations to prominence.

**AUTHOR SUMMARY:** The pandemic of coronavirus disease 2019 (COVID-19), caused by the severe acute respiratory syndrome coronavirus 2 (SARS-CoV-2), has caused the death of more than 2.29 million people and continues to be a severe threat internationally. Although simple measures such as social distancing, periodic lockdowns and hygiene protocols were immediately put into force, the infection rates were only temporarily minimized. When infection rates exploded again new variants of the virus began to emerge. Our study focuses on a representative set of sequences from the United States throughout 2020 and early 2021. We show that the driving force behind the variants of public health concern, is widespread infection and superspreader events. In particular, we show accumulation of mutations over time with little loss from genetic drift, including in the Spike region, which could be problematic for vaccines and therapies. This lurking accumulated genetic variation may be a superspreader event from becoming more common and lead to variants that can escape the immune protection provided by the existing vaccines.
