## Supplementary material for "SARS-CoV-2 variant evolution in the United States: High accumulation of viral mutations over time likely through serial Founder Events and mutational bursts": S2_File

CDS.ID	coord	AA.change	snv	Collection_Date_Q	n
ORF2	21575	L>F	C>T	Q1	22
ORF2	21575	L>F	C>T	Q2	30
ORF2	21575	L>F	C>T	Q3	32
ORF2	21575	L>F	C>T	Q4	63
ORF2	21600	S>I	G>T	Q4	28
ORF2	21893	D>N	G>A	Q3	12
ORF2	22018	W>C	G>T	Q4	29
ORF2	22079	Q>K	C>A	Q4	11
ORF2	22190	I>V	A>G	Q4	9
ORF2	22220	F>L	T>C	Q2	9
ORF2	22224	S>L	C>T	Q2	24
ORF2	22706	V>L	G>T	Q4	35
ORF2	22766	I>V	A>G	Q3	9
ORF2	22917	L>R	T>G	Q4	28
ORF2	23010	V>A	T>C	Q1	18
ORF2	23031	F>S	T>C	Q4	9
ORF2	23042	S>P	T>C	Q4	30
ORF2	23064	N>T	A>C	Q4	12
ORF2	23120	A>S	G>T	Q4	11
ORF2	23403	D>G	A>G	Q1	1250
ORF2	23403	D>G	A>G	Q2	1611
ORF2	23403	D>G	A>G	Q3	1527
ORF2	23403	D>G	A>G	Q4	1215
ORF2	23586	Q>R	A>G	Q3	18
ORF2	23592	Q>R	A>G	Q4	9
ORF2	23593	Q>H	G>C	Q4	12
ORF2	23593	Q>H	G>T	Q3	27
ORF2	23593	Q>H	G>T	Q4	37
ORF2	23604	P>H	C>A	Q3	13
ORF2	23604	P>H	C>A	Q4	43
ORF2	23756	T>S	A>T	Q4	9
ORF2	23900	E>Q	G>C	Q3	51
ORF2	23900	E>Q	G>C	Q4	32
ORF2	24138	T>I	C>T	Q4	10
ORF2	24680	V>F	G>T	Q4	13
ORF2	24770	A>S	G>T	Q3	18
ORF2	25083	A>V	C>T	Q3	14
ORF2	25088	V>F	G>T	Q4	10
ORF2	25121	N>Y	A>T	Q3	16
ORF2	25166	E>Q	G>C	Q4	10
